# Cytoplasmic poly-adenosine binding proteins modulate susceptibility of mRNAs to RNA-binding protein-directed decay

**DOI:** 10.1101/2025.10.02.680050

**Authors:** Katherine M. McKenney, Carmen Hernandez-Perez, Elise B. Dunshee, John M. Pum, Aaron C. Goldstrohm

## Abstract

The cytoplasmic fate of mRNAs is dictated by the balance of translation and mRNA degradation, governed in part by the 3′ poly-adenosine tail and cytoplasmic poly(A)-binding proteins (PABPCs). Deadenylases remove poly(A) to initiate mRNA decay, while sequence-specific RNA-binding factors, including Pumilio proteins (PUM1 and PUM2), modulate these processes. We investigated how human PUM1&2 repress target mRNAs by accelerating their degradation. We found that the poly(A) tail plays a central role in PUM repression, dependent on the interplay of deadenylases and PABPCs. PUM-mediated repression requires the CCR4-NOT deadenylase but not the poly(A) nuclease (PAN). PUMs associate with and require PABPC1 and PABPC4 to repress. In the absence of PABPCs, both PUM targets and non-targets become unstable, bypassing PUM control. Increasing PABPC inhibits PUM activity in a concentration-dependent manner by stabilizing poly(A) mRNAs. Our results establish a Goldilocks principle wherein PABPC abundance tunes the response of mRNAs to regulatory factors through protection of poly(A) from deadenylation. Variation of PABPC levels across tissues and development suggests physiological relevance for this mechanism.
