## Supplemental Table S1 for "Cytoplasmic poly-adenosine binding proteins modulate susceptibility of mRNAs to RNA-binding protein-directed decay"

### Sheet: MIQE checklist
McKenney et al. Supplemental Table S1
MIQE information for RTqPCR
ITEM TO CHECK	IMPORTANCE	CHECKLIST
EXPERIMENTAL DESIGN
Definition of experimental and control groups	E	Non-targeting control (NTC) versus combined RNAi knockdown of PUM1 and PUM2 and combined RNAi knockdown of PABPC4 and auxin induced degradation of PABPC1; See Figure 6
Number within each group	E	3 biological replicates
Assay carried out by core lab or investigator's lab?	D	Investigator's lab
Acknowledgement of authors' contributions	D
SAMPLE
Description	E	HCT116 cells : PUM1, PUM2, and PABPC4 knockdowns treated with siRNAs, PABPC1 auxin induced degradation treated with Indole-3-acetic acid (IAA) and control samples treated with NTC siRNAs and vehicle only (DMSO)
Volume/mass of sample processed	D	HCT116 cells (1-2 x10^6 cells) used in RNA isolation
Microdissection or macrodissection	E	n/a (cell culture)
Processing procedure	E	cells processed immediately for RNA isolation after knockdown incubation and transfection using Maxwell RSC SimplyRNA Cells kit (Promega)
If frozen - how and how quickly?	E	n/a
If fixed - with what, how quickly?	E	n/a
Sample storage conditions and duration (especially for FFPE samples)	E	Stored at -80C
NUCLEIC ACID EXTRACTION
Procedure and/or instrumentation	E	Maxwell Simply RNA cells (Promega) using Maxwell 16 instrument
Name of kit and details of any modifications	E	Maxwell Simply RNA cells (Promega)
Source of additional reagents used	D	n/a
Details of DNase or RNAse treatment	E	10 µl of DNaseI used per sample from Maxwell kit.
Contamination assessment (DNA or RNA)	E	No RT control in qPCR
Nucleic acid quantification	E	Nanodrop One
Instrument and method	E	Nanodrop One
Purity (A260/A280)	D	Purity A260/A280 ranged from 2.0-2.2
Yield	D	RNA yield ranged from 300ng/ul - 650ng/ul
RNA integrity method/instrument	E	RNA quality evaluated by gel electrophoresis and nanodrop
RIN/RQI or Cq of 3' and 5' transcripts	E	n/a
Electrophoresis traces	D	n/a
Inhibition testing (Cq dilutions, spike or other)	E	See supplemental Table S1 (qPCR primers section) for primer efficicencies
REVERSE TRANSCRIPTION
Complete reaction conditions	E	For cDNA synthesis, 1 μg of purified total RNA was reverse transcribed using the LunaScript RT Master Mix Kit (Primer-free) RT enzyme (New England Biolabs) in a 20 μL reaction volume. The reaction proceeded at 25°C for 2 min, 55°C for 10 min, then 95°C for 1 min
Amount of RNA and reaction volume	E	Amount of RNA: 1 μg; Reaction Volume: 20
Priming oligonucleotide (if using GSP) and concentration	E	Random hexamers (Promega) from 500 ng/µl stock, 25 ng/µl final
Reverse transcriptase and concentration	E	according to manufacturer's protocol
Temperature and time	E	according to manufacturer's protocol
Manufacturer of reagents and catalogue numbers	D	New England Biolabs, catalog #E3025L
Cqs with and without RT	D*	See Supplemental Table S1 (qPCR Cq results) for Cq values with and without RT
Storage conditions of cDNA	D	stored at -20°C
qPCR TARGET INFORMATION
If multiplex, efficiency and LOD of each assay.	E	n/a
Sequence accession number	E	Provided in qPCR primers information table
Location of amplicon	D
Amplicon length	E	Provided in qPCR primer information table
In silico specificity screen (BLAST, etc)	E	NCBI Primer-BLAST (see qPCR primer information table)
Pseudogenes, retropseudogenes or other homologs?	D
Sequence alignment	D
Secondary structure analysis of amplicon	D
Location of each primer by exon or intron (if applicable)	E	Provided in qPCR primer information table
What splice variants are targeted?	E	Provided in qPCR primer information table
qPCR OLIGONUCLEOTIDES
Primer sequences	E	Provided in qPCR primer information table
RTPrimerDB Identification Number	D
Probe sequences	D**
Location and identity of any modifications	E	n/a
Manufacturer of oligonucleotides	D	IDT
Purification method	D
qPCR PROTOCOL
Complete reaction conditions	E	See methods
Reaction volume and amount of cDNA/DNA	E	20 µl reaction volume, 50 ng cDNA per reaction, except for SMPDL3A loaded 83.3ng cDNA
Primer, (probe), Mg++ and dNTP concentrations	E	0.25 µM final concentration of each primer, MgCl2 and dNTP concentration proprietary (New England Biolabs)
Polymerase identity and concentration	E	Hot Start Taq DNA Polymerase, concentration proprietary (New England Biolabs, does not provide Unit definition)
Buffer/kit identity and manufacturer	E	Luna® Universal qPCR Master Mix (New England Biolabs)
Exact chemical constitution of the buffer	D	Exact buffer composition proprietary (New England Biolabs, does not provide Unit definition)
Additives (SYBR Green I, DMSO, etc.)	E	Luna® Universal qPCR Master Mix, proprietary dye (New England Biolabs)
Manufacturer of plates/tubes and catalog number	D	BioRad, catalogue #HSP9601
Complete thermocycling parameters	E	Reported in Methods section
Reaction setup (manual/robotic)	D	Manual
Manufacturer of qPCR instrument	E	BioRad
qPCR VALIDATION
Evidence of optimisation (from gradients)	D
Specificity (gel, sequence, melt, or digest)	E	gel electrophoresis and melting curves (not shown)
For SYBR Green I, Cq of the NTC	E	Below detection limit (N/A for all primers)
Standard curves with slope and y-intercept	E	Performed standard curves for all primer sets; slope and y-intercept provided in qPCR primer information table
PCR efficiency calculated from slope	E	Efficiencies were between 99.9% and 104.7% and are provided in qPCR primer information table
Confidence interval for PCR efficiency or standard error	D
r2 of standard curve	E	Provided in qPCR primer information table
Linear dynamic range	E	All measurements made within the linear range of detection determined from standard curves
Cq variation at lower limit	E	All assays were performed within the linear range of the standard curve for each primer set
Confidence intervals throughout range	D
Evidence for limit of detection	E	All assays were performed within the linear range of the standard curve for each primer set
If multiplex, efficiency and LOD of each assay.	E	N/A
DATA ANALYSIS
qPCR analysis program (source, version)	E	BioRad CFX Manager v 3.1; Fold change calculations done manually in Microsoft Excel
Cq method determination	E	determined by CFX Manager software (BioRad)
Outlier identification and disposition	E	N/A
Results of NTCs	E	Below limit of detection
Justification of number and choice of reference genes	E	(18S) - constituitive ribosomal subunit within desirable Ct range see supplemental Table S1 (qPCR primers section) for more information
Description of normalisation method	E	Expression levels were normalized to 18S rRNA and fold changes were calculated relative to the NTC using the Livak method.
Number and concordance of biological replicates	D	3 biological replicates
Number and stage (RT or qPCR) of technical replicates	E	no technical replicates
Repeatability (intra-assay variation)	E	Repeatability assessed across 3 independent trails, variation reported as SD
Reproducibility (inter-assay variation, %CV)	D
Power analysis	D
Statistical methods for result significance	E	Used unpaired two-tailed t-tests, reported in Source Data for each relevant figure
Software (source, version)	E	BioRad CFX Manager v 3.1
Cq or raw data submission using RDML	D
Table 1. MIQE checklist for authors, reviewers and editors. All essential information (E) must be submitted with the manuscript. Desirable
information (D) should be submitted if available. If using primers obtained from RTPrimerDB, information on qPCR target, oligonucleotides,
protocols and validation is available from that source.
*: Assessing the absence of DNA using a no RT assay is essential when first extracting RNA. Once the sample has been validated as
RDNA-free, inclusion of a no-RT control is desirable, but no longer essential.
**: Disclosure of the probe sequence is highly desirable and strongly encouraged. However, since not all commercial pre-designed assay
vendors provide this information, it cannot be an essential requirement. Use of such assays is advised against.

### Sheet: qPCR primers
McKenney et al. Supplemental Table S1
qPCR Primer Information
Target	Primer Name F	Primer Name R	Primer efficiency	Ta used for primer set (°C)	Primer sequence F	Primer sequence R	RefSeq	Amplicon length	Specificity (Primer-BLAST)	Slope	Y-intercept	Coefficient of Determination (R^2)	Location of each primer by exon or intron	What splice variants are targeted?	Citation
18S rRNA	18S For	18S Rev	0.999	60	5' cagccacccgagattgagca	5' tagtagcgacgggcggtgtg	NR_003286.4	252 bp	18S Only	-3.32	8.58	1	No splice junction	Detects all annotated variants	Enwerem, Isioma II, et al. "Human Pumilio proteins directly bind the CCR4-NOT deadenylase complex to regulate the transcriptome." Rna 27.4 (2021): 445-464.
ITGA2	CHP_ITGA2_1_6_F	CHP_ITGA2_1_7_R	103	60	5' GGGAATCAGTATTACACAACGGG	5' CCACAACATCTATGAGGGAAGGG	NM_002203.4	112bp	ITGA2 Only	-3.24176	21.814	0.996913	Exon 5-6	Detects all annotated variants	Ren, Dianyun, et al. "Overexpressed ITGA2 promotes malignant tumor aggression by up-regulating PD-L1 expression through the activation of the STAT3 signaling pathway." Journal of Experimental & Clinical Cancer Research 38.1 (2019): 485.
SMPDL3A	CHP_SMPDL3A_1_14_F_R	CHP_SMPDL3A_1_14_F_R	1.031	60	5' tgacactgaacaagactgacc	5' ctgtgaagatggcagataccc	NM_006714	131bp	SMPDL3A Only	-3.25076	26.4035	0.987228	Exon 5-6	Detects all annotated variants	Prime time: Hs.PT.58.25681687
GAPDH	CHP_GAPDH_1_20_F	CHP_GAPDH_1_21_R	99.1	60	5' tgttgccatcaatgacccctt	5' ctccacgacgtactcagcg	NM_001256799.3	202bp	GAPDH Only	-3.34172	13.0715	0.998927	Exon 2-4	Detects all annotated variants	Cao, Jia, et al. "NKD1 targeting PCM1 regulates the therapeutic effects of homoharringtonine on colorectal cancer." Molecular Biology Reports 50.8 (2023): 6543-6556.
MALAT1	CHP_MALAT1_1_45_F	CHP_MALAT1_1_46_R	1.047	60	5' aactgggggttggtctgg	5' aaattccaaaagagaaccacaca	NR_002819.5	101bp	MALAT1	-3.23	13.62	1	No splice junction	Detects all annotated variants	Wang, Pei, et al. "MALAT1 promotes malignant pleural mesothelioma by sponging miR-141-3p." Open Medicine 16.1 (2021): 1653-1667.

### Sheet: RTqPCR_Cq_results
McKenney et al. Supplemental Table S1
qPCR Cq data and calculations for PUM1&PUM2 and PABPC1&PABPC4 knockdown experiments
PUM1 and PUM2 Knockdown Experiment
Date	Replicates	With or Without RT	RNAi Treatment	cDNA dilution used for 18S	Normalize Gene	CT Values	Taget Gene	cDNA dilution used ITGA2	CT Values	ΔCT	Average ΔCT siNTC	ΔΔCT	2^-ΔΔCT
2025-04-23	1R	RT	siNTC	1:125 = 5*0.08ng/ul = 0.4ng	18S rRNA	14.84	ITGA2	1 = 5*10ng/ul= 50ng	20.52	5.68	5.84	-0.16	1.12		Replicate	1R	2R	3R	1R	2R	3R
2025-04-23	2R	RT	siNTC	1:125 = 5*0.08ng/ul = 0.4ng	18S rRNA	14.98	ITGA2	2 = 5*10ng/ul= 50ng	20.78	5.8		-0.05	1.03		Condition	siNTC			siPUM1/2
2025-04-23	3R	RT	siNTC	1:125 = 5*0.08ng/ul = 0.4ng	18S rRNA	14.6	ITGA2	3 = 5*10ng/ul= 50ng	20.66	6.06		0.21	0.86		2^-ΔΔCT Values	1.12	1.03	0.86	2.98	2.46	2.06
2025-04-23	1R	RT	siPUM1/2	1:125 = 5*0.08ng/ul = 0.4ng	18S rRNA	14.84	ITGA2	4 = 5*10ng/ul= 50ng	19.11	4.27		-1.58	2.98
2025-04-23	2R	RT	siPUM1/2	1:125 = 5*0.08ng/ul = 0.4ng	18S rRNA	14.88	ITGA2	5 = 5*10ng/ul= 50ng	19.43	4.54		-1.3	2.46
2025-04-23	3R	RT	siPUM1/2	1:125 = 5*0.08ng/ul = 0.4ng	18S rRNA	14.29	ITGA2	6 = 5*10ng/ul= 50ng	19.09	4.8		-1.04	2.06
Date	Replicates	With or Without RT	RNAi Treatment	cDNA dilution used for 18S	Normalize Gene	CT Values	Taget Gene	cDNA dilution used ITGA2	CT Values	ΔCT	Average ΔCT siNTC	ΔΔCT	2^-ΔΔCT
2025-05-14	1R	RT	siNTC	1:125 = 5*0.08ng/ul = 0.4ng	18S rRNA	13.22	SMPDL3A	1: 5ul*16.67ng/ul = 83.3ng	26.26	13.04	12.83	0.21	0.87		Replicate	1R	2R	3R	1R	2R	3R
2025-05-14	2R	RT	siNTC	1:125 = 5*0.08ng/ul = 0.4ng	18S rRNA	13.26	SMPDL3A	1: 5ul*16.67ng/ul = 83.3ng	26.59	13.33		0.5	0.71		Condition	siNTC			siPUM1/2
2025-05-14	3R	RT	siNTC	1:125 = 5*0.08ng/ul = 0.4ng	18S rRNA	13	SMPDL3A	1: 5ul*16.67ng/ul = 83.3ng	25.13	12.13		-0.7	1.63		2^-ΔΔCT Values	0.87	0.71	1.63	6.92	6.16	6.74
2025-05-14	1R	RT	siPUM1/2	1:125 = 5*0.08ng/ul = 0.4ng	18S rRNA	13.27	SMPDL3A	1: 5ul*16.67ng/ul = 83.3ng	23.31	10.04		-2.79	6.92
2025-05-14	2R	RT	siPUM1/2	1:125 = 5*0.08ng/ul = 0.4ng	18S rRNA	12.85	SMPDL3A	1: 5ul*16.67ng/ul = 83.3ng	23.07	10.21		-2.62	6.16
2025-05-14	3R	RT	siPUM1/2	1:125 = 5*0.08ng/ul = 0.4ng	18S rRNA	13.04	SMPDL3A	1: 5ul*16.67ng/ul = 83.3ng	23.12	10.08		-2.75	6.74
Date	Replicates	With or Without RT	RNAi Treatment	cDNA dilution used for 18S	Normalize Gene	CT Values	Taget Gene	cDNA dilution used GAPDH	CT Values	ΔCT	Average ΔCT siNTC	ΔΔCT	2^-ΔΔCT
2025-06-20	1R	RT	siNTC	1:125 = 5*0.08ng/ul = 0.4ng	18S rRNA	13.93	GAPDH	1: 5ul*10ng/ul = 50ng	12.3	-1.63	-1.35	-0.28	1.22		Replicate	1R	2R	3R	1R	2R	3R
2025-06-20	2R	RT	siNTC	1:125 = 5*0.08ng/ul = 0.4ng	18S rRNA	13.2	GAPDH	1: 5ul*10ng/ul = 50ng	12.08	-1.11		0.24	0.85		Condition	siNTC			siPUM1/2
2025-06-20	3R	RT	siNTC	1:125 = 5*0.08ng/ul = 0.4ng	18S rRNA	13.21	GAPDH	1: 5ul*10ng/ul = 50ng	11.9	-1.31		0.05	0.97		2^-ΔΔCT Values	1.22	0.85	0.97	0.58	0.73	0.9
2025-06-20	1R	RT	siPUM1/2	1:125 = 5*0.08ng/ul = 0.4ng	18S rRNA	13.24	GAPDH	1: 5ul*10ng/ul = 50ng	12.67	-0.57		0.78	0.58
2025-06-20	2R	RT	siPUM1/2	1:125 = 5*0.08ng/ul = 0.4ng	18S rRNA	13.14	GAPDH	1: 5ul*10ng/ul = 50ng	12.24	-0.9		0.45	0.73
2025-06-20	3R	RT	siPUM1/2	1:125 = 5*0.08ng/ul = 0.4ng	18S rRNA	13.26	GAPDH	1: 5ul*10ng/ul = 50ng	12.07	-1.19		0.16	0.9
Date	Replicates	With or Without RT	RNAi Treatment	cDNA dilution used for 18S	Normalize Gene	CT Values	Taget Gene	cDNA dilution used ITGA2	CT Values	ΔCT	Average ΔCT siNTC	ΔΔCT	2^-ΔΔCT
2025-08-01	1R	RT	siNTC	1:125 = 5*0.08ng/ul = 0.4ng	18S rRNA	13.25	MALAT1	1: 5ul*16.67ng/ul = 83.3ng	14.04	0.79	0.67	0.12	0.92		Replicate	1R	2R	3R	1R	2R	3R
2025-08-01	2R	RT	siNTC	1:125 = 5*0.08ng/ul = 0.4ng	18S rRNA	13.02	MALAT1	1: 5ul*16.67ng/ul = 83.3ng	13.62	0.6		-0.07	1.05		Condition	siNTC			siPUM1/2
2025-08-01	3R	RT	siNTC	1:125 = 5*0.08ng/ul = 0.4ng	18S rRNA	12.93	MALAT1	1: 5ul*16.67ng/ul = 83.3ng	13.55	0.62		-0.05	1.04		2^-ΔΔCT Values	0.92	1.05	1.04	1.01	0.83	1.44
2025-08-01	1R	RT	siPUM1/2	1:125 = 5*0.08ng/ul = 0.4ng	18S rRNA	13.21	MALAT1	1: 5ul*16.67ng/ul = 83.3ng	13.87	0.66		-0.02	1.01
2025-08-01	2R	RT	siPUM1/2	1:125 = 5*0.08ng/ul = 0.4ng	18S rRNA	12.75	MALAT1	1: 5ul*16.67ng/ul = 83.3ng	13.69	0.94		0.27	0.83
2025-08-01	3R	RT	siPUM1/2	1:125 = 5*0.08ng/ul = 0.4ng	18S rRNA	13.1	MALAT1	1: 5ul*16.67ng/ul = 83.3ng	13.25	0.15		-0.53	1.44
Replicates	With or Without RT	RNAi Treatment	Gene	cq of no RT Date: 4-23-25	cq of no RT Date: 05-14-25	cq of no RT Date: 06-20-25	cq of no RT Date: 08-01-25
1R	RT	siNTC	18S	27.97	29	28.61	27.97
2R	RT	siNTC	18S	27.88	28.25	28.56	27.88
3R	RT	siNTC	18S	27.86	28.23	28.32	27.86
1R	RT	siPUM1/2	18S	27.81	28.42	28.67	27.81
2R	RT	siPUM1/2	18S	28.02	28.43	28.48	28.02
3R	RT	siPUM1/2	18S	27.35	27.86	28.33	27.35
Replicates	With or Without RT	RNAi Treatment	Gene	cq of no RT
1R	RT	siNTC	SMPDL3A	Below limit of detection
2R	RT	siNTC	SMPDL3A	37.32
3R	RT	siNTC	SMPDL3A	39.09
1R	RT	siPUM1/2	SMPDL3A	Below limit of detection
2R	RT	siPUM1/2	SMPDL3A	Below limit of detection
3R	RT	siPUM1/2	SMPDL3A	Below limit of detection
Replicates	With or Without RT	RNAi Treatment	Gene	cq of no RT
1R	RT	siNTC	GAPDH	31.29
2R	RT	siNTC	GAPDH	32.45
3R	RT	siNTC	GAPDH	30.64
1R	RT	siPUM1/2	GAPDH	31.59
2R	RT	siPUM1/2	GAPDH	30.9
3R	RT	siPUM1/2	GAPDH	31.09
Replicates	With or Without RT	RNAi Treatment	Gene	cq of no RT
1R	RT	siNTC	MALAT1	29.88
2R	RT	siNTC	MALAT1	29.93
3R	RT	siNTC	MALAT1	30.18
1R	RT	siPUM1/2	MALAT1	30.03
2R	RT	siPUM1/2	MALAT1	30.87
3R	RT	siPUM1/2	MALAT1	30.23
PABPC1 and PABPC4 Knockdown Experiment
Date	Replicates	With or Without RT	RNAi Treatment	cDNA dilution used for 18S	Normalize Gene	CT Values	Taget Gene	cDNA dilution used ITGA2	CT Values	ΔCT	Average ΔCT siNTC	ΔΔCT	2^-ΔΔCT
2025-06-19	1R	RT	siNTC	1:125 = 5*0.08ng/ul = 0.4ng	18S rRNA	14.31	ITGA2	1: 5ul*10ng/ul = 50ng	19.26	4.95	5.02	-0.08	1.05		Replicate	1R	2R	3R	1R	2R	3R
2025-06-19	2R	RT	siNTC	1:125 = 5*0.08ng/ul = 0.4ng	18S rRNA	14.07	ITGA2	1: 5ul*10ng/ul = 50ng	19.1	5.03		0.01	0.99		Condition	siNTC			siPABPC1&4
2025-06-19	3R	RT	siNTC	1:125 = 5*0.08ng/ul = 0.4ng	18S rRNA	14.06	ITGA2	1: 5ul*10ng/ul = 50ng	19.15	5.09		0.07	0.95		2^-ΔΔCT Values	1.05	0.99	0.95	0.79	0.73	0.82
2025-06-19	1R	RT	siPABPC1&4	1:125 = 5*0.08ng/ul = 0.4ng	18S rRNA	14.23	ITGA2	1: 5ul*10ng/ul = 50ng	19.6	5.37		0.35	0.79
2025-06-19	2R	RT	siPABPC1&4	1:125 = 5*0.08ng/ul = 0.4ng	18S rRNA	13.94	ITGA2	1: 5ul*10ng/ul = 50ng	19.41	5.47		0.45	0.73
2025-06-19	3R	RT	siPABPC1&4	1:125 = 5*0.08ng/ul = 0.4ng	18S rRNA	14.09	ITGA2	1: 5ul*10ng/ul = 50ng	19.4	5.3		0.28	0.82
Date	Replicates	With or Without RT	RNAi Treatment	cDNA dilution used for 18S	Normalize Gene	CT Values	Taget Gene	cDNA dilution used ITGA2	CT Values	ΔCT	Average ΔCT siNTC	ΔΔCT	2^-ΔΔCT
2025-06-19	1R	RT	siNTC	1:125 = 5*0.08ng/ul = 0.4ng	18S rRNA	14.31	SMPDL3A	1: 5ul*16.67ng/ul = 83.3ng	24.99	10.67	10.71	-0.04	1.03		Replicate	1R	2R	3R	1R	2R	3R
2025-06-19	2R	RT	siNTC	1:125 = 5*0.08ng/ul = 0.4ng	18S rRNA	14.07	SMPDL3A	1: 5ul*16.67ng/ul = 83.3ng	24.82	10.75		0.04	0.97		Condition	siNTC			siPABPC1&4
2025-06-19	3R	RT	siNTC	1:125 = 5*0.08ng/ul = 0.4ng	18S rRNA	14.06	SMPDL3A	1: 5ul*16.67ng/ul = 83.3ng	24.77	10.71		0	1		2^-ΔΔCT Values	1.03	0.97	1	0.66	0.54	0.58
2025-06-19	1R	RT	siPABPC1&4	1:125 = 5*0.08ng/ul = 0.4ng	18S rRNA	14.23	SMPDL3A	1: 5ul*16.67ng/ul = 83.3ng	25.54	11.31		0.6	0.66
2025-06-19	2R	RT	siPABPC1&4	1:125 = 5*0.08ng/ul = 0.4ng	18S rRNA	13.94	SMPDL3A	1: 5ul*16.67ng/ul = 83.3ng	25.52	11.58		0.88	0.54
2025-06-19	3R	RT	siPABPC1&4	1:125 = 5*0.08ng/ul = 0.4ng	18S rRNA	14.09	SMPDL3A	1: 5ul*16.67ng/ul = 83.3ng	25.6	11.51		0.8	0.58
Date	Replicates	With or Without RT	RNAi Treatment	cDNA dilution used for 18S	Normalize Gene	CT Values	Taget Gene	cDNA dilution used ITGA2	CT Values	ΔCT	Average ΔCT siNTC	ΔΔCT	2^-ΔΔCT
2025-06-19	1R	RT	siNTC	1:125 = 5*0.08ng/ul = 0.4ng	18S rRNA	14.31	GAPDH	1: 5ul*10ng/ul = 50ng	13.99	-0.33	-0.18	-0.15	1.11		Replicate	1R	2R	3R	1R	2R	3R
2025-06-19	2R	RT	siNTC	1:125 = 5*0.08ng/ul = 0.4ng	18S rRNA	14.07	GAPDH	1: 5ul*10ng/ul = 50ng	13.9	-0.17		0.01	0.99		Condition	siNTC			siPABPC1&4
2025-06-19	3R	RT	siNTC	1:125 = 5*0.08ng/ul = 0.4ng	18S rRNA	14.06	GAPDH	1: 5ul*10ng/ul = 50ng	14.03	-0.04		0.14	0.91		2^-ΔΔCT Values	1.11	0.99	0.91	0.38	0.33	0.35
2025-06-19	1R	RT	siPABPC1&4	1:125 = 5*0.08ng/ul = 0.4ng	18S rRNA	14.23	GAPDH	1: 5ul*10ng/ul = 50ng	15.45	1.22		1.39	0.38
2025-06-19	2R	RT	siPABPC1&4	1:125 = 5*0.08ng/ul = 0.4ng	18S rRNA	13.94	GAPDH	1: 5ul*10ng/ul = 50ng	15.34	1.4		1.58	0.33
2025-06-19	3R	RT	siPABPC1&4	1:125 = 5*0.08ng/ul = 0.4ng	18S rRNA	14.09	GAPDH	1: 5ul*10ng/ul = 50ng	15.43	1.33		1.51	0.35
Date	Replicates	With or Without RT	RNAi Treatment	cDNA dilution used for 18S	Normalize Gene	CT Values	Taget Gene	cDNA dilution used MALAT1	CT Values	ΔCT	Average ΔCT siNTC	ΔΔCT	2^-ΔΔCT
2025-07-31	1R	RT	siNTC	1:125 = 5*0.08ng/ul = 0.4ng	18S rRNA	13.69	MALAT1	1: 5ul*10ng/ul = 50ng	14.04	0.35	0.6	-0.25	1.19		Replicate	1R	2R	3R	1R	2R	3R
2025-07-31	2R	RT	siNTC	1:125 = 5*0.08ng/ul = 0.4ng	18S rRNA	13.64	MALAT1	1: 5ul*10ng/ul = 50ng	14.29	0.65		0.05	0.97		Condition	siNTC			siPABPC1&4
2025-07-31	3R	RT	siNTC	1:125 = 5*0.08ng/ul = 0.4ng	18S rRNA	13.5	MALAT1	1: 5ul*10ng/ul = 50ng	14.31	0.81		0.21	0.87		2^-ΔΔCT Values	1.19	0.97	0.87	1.62	1.33	0.97
2025-07-31	1R	RT	siPABPC1&4	1:125 = 5*0.08ng/ul = 0.4ng	18S rRNA	13.63	MALAT1	1: 5ul*10ng/ul = 50ng	13.53	-0.09		-0.69	1.62
2025-07-31	2R	RT	siPABPC1&4	1:125 = 5*0.08ng/ul = 0.4ng	18S rRNA	14.28	MALAT1	1: 5ul*10ng/ul = 50ng	14.47	0.19		-0.41	1.33
2025-07-31	3R	RT	siPABPC1&4	1:125 = 5*0.08ng/ul = 0.4ng	18S rRNA	14.58	MALAT1	1: 5ul*10ng/ul = 50ng	15.23	0.65		0.05	0.97
Replicates	With or Without RT	RNAi Treatment	Gene	cq of no RT Date: 06-19-25	cq of no RT Date: 07-31-25
1R	RT	siNTC	18S	28.43	29.19
2R	RT	siNTC	18S	29.54	29.13
3R	RT	siNTC	18S	30.42	29.29
1R	RT	siPABPC1&4	18S	30.77	30
2R	RT	siPABPC1&4	18S	30.86	30.36
3R	RT	siPABPC1&4	18S	30.78	30.04
Replicates	With or Without RT	RNAi Treatment	Gene	cq of no RT
1R	RT	siNTC	ITGA2	31.69
2R	RT	siNTC	ITGA2	31.52
3R	RT	siNTC	ITGA2	31.54
1R	RT	siPABPC1&4	ITGA2	33.02
2R	RT	siPABPC1&4	ITGA2	34.14
3R	RT	siPABPC1&4	ITGA2	33.86
Replicates	With or Without RT	RNAi Treatment	Gene	cq of no RT
1R	RT	siNTC	SMPDL3A	39.61
2R	RT	siNTC	SMPDL3A	Below limit of detection
3R	RT	siNTC	SMPDL3A	Below limit of detection
1R	RT	siPABPC1&4	SMPDL3A	Below limit of detection
2R	RT	siPABPC1&4	SMPDL3A	Below limit of detection
3R	RT	siPABPC1&4	SMPDL3A	Below limit of detection
Replicates	With or Without RT	RNAi Treatment	Gene	cq of no RT
1R	RT	siNTC	GAPDH	32.12
2R	RT	siNTC	GAPDH	30.75
3R	RT	siNTC	GAPDH	31.78
1R	RT	siPABPC1&4	GAPDH	32.35
2R	RT	siPABPC1&4	GAPDH	32.05
3R	RT	siPABPC1&4	GAPDH	35.2
Replicates	With or Without RT	RNAi Treatment	Gene	cq of no RT
1R	RT	siNTC	7SL	27.62
2R	RT	siNTC	7SL	27.02
3R	RT	siNTC	7SL	27.43
1R	RT	siPABPC1&4	7SL	28.24
2R	RT	siPABPC1&4	7SL	28.77
3R	RT	siPABPC1&4	7SL	29.17
Replicates	With or Without RT	RNAi Treatment	Gene	cq of no RT
1R	RT	siNTC	MALAT1	31.48
2R	RT	siNTC	MALAT1	30.96
3R	RT	siNTC	MALAT1	31.37
1R	RT	siPABPC1&4	MALAT1	31.22
2R	RT	siPABPC1&4	MALAT1	31.93
3R	RT	siPABPC1&4	MALAT1	32.37

### Sheet: Plasmids
McKenney et al. Supplemental Table S1
Recombinant DNA
The following plasmids were used in this study:
Name	Plasmid Name	Purpose	Source	Gene ID	Accession Number
KM054	pNLP Nluc 3xPRE	Reporter	Enwerem et al. 2021
KM055	pNLP Nluc 3xPREmt	Reporter	Enwerem et al. 2021
KM052	pGL 4.13 Fluc	Reporter	Promega
ACG1092	pF5A empty vector	Balance for transfections	Promega
JAB77	pNLP FZD8 1xPRE	Reporter	This study
JAB78	pNLP FZD8 1xPREmt	Reporter	This study
JAB79	pNLP CDKN1B 2xPRE	Reporter	This study
JAB80	pNLP CDKN1B 2xPREmt	Reporter	This study
KM145	pNLP 3xPRE MALAT1	Reporter	This study
KM146	pNLP 3xPRE A20 MALAT1	Reporter	This study
KM147	pNLP 3xPREmt MALAT1	Reporter	This study
KM148	pNLP 3xPREmt A20 MALAT1	Reporter	This study
KM155	pNLP 3xPRE A60 MALAT1	Reporter	This study
KM156	pNLP 3xACA A60 MALAT1	Reporter	This study
KM120	pGL 4.13 Fluc MALAT1	Reporter	This study
KM247	pTet-Off All-In-One Nluc 6xPRE	Reporter	This study
KM248	pTet-Off All-In-One Nluc 6xPREmt	Reporter	This study
ACG917	pFN21A HT control	Protein expression	Van Etten et al. 2012
KM129	pFN21K HT PABPC1	Protein expression	This study	26986	BC015958
KM130	pFN21K HT PABPC1 RRMs1-4 domain (aa 1-370)	Protein expression	This study
KM132	pFN21K HT PABPC1 MLLE domain (aa 542-636)	Protein expression	This study
KM137	pFN21K HT PABPC1 MLLE to GAAR (M584G, L585A, L586A, E587R)	Protein expression	This study
KM138	pFN21K HT PABPC1 eIF4Gmt (M161A, D165K)	Protein expression	This study
KM206	pFN21K HT PABPC1 Full length Rbmt (Y56A, F142A, F235A, F337A)	Protein expression	This study
KM207	pFN21K HT PABPC1 RRMs1-4 Rbmt (Y56A, F142A, F235A, F337A)	Protein expression	This study
KM198	pFN21K PABPC3	Protein expression	This study	5042	BC027617
KM197	pFN21K PABPC5	Protein expression	This study	140886	BC063113
ACG946	pCMV Sport6 Hs PABPC4	Protein expression	Open Biosystems	8761	BC065540
ACG1151	pF5A PABPC1	Protein expression	This study	26986	BC015958
KM236	PABPC1 AID targeting vector	CRISPR degron tagging	This study
KM237	pX459-V2.0 PABPC1 gRNA1	CRISPR degron tagging	This study

### Sheet: Oligos
McKenney et al. Supplemental Table S1
Oligonucleotides
Name	Sequence	Purpose	Section
18S Forward	5' CAGCCACCCGAGATTGAGCA	18S qPCR (control)	qPCR
18S Reverse	5' TAGTAGCGACGGGCGGTGTG	18S qPCR (control), 18S biotinylated oligo	qPCR, Northern blot
KM318	5' CACTCGAAGATTTCGTTGGGGAC	Nluc2 template	Northern blot
KM317	5' ggatcctaatacgactcactatagggGATGCGAGCTGAAGCACAAGC	Nluc2 T7 template	Northern blot
KM260	5' CGAGATATCATGAACCCCAGTGCCCCCAGCTACCCC	Restriction cloning pFN21K HT-PABPC1	Protein expression
KM261	5' GCAGGTCGACTCTAGAGGATCCCCGGG	Restriction cloning pFN21K HT-PABPC1	Protein expression
KM250	5' GAAAAAATGAATGGAGCGCTCCTAAATAAACGCAAAGTATTTGTTGG	Site-directed mutagenesis pFN21K HT-PABPC1 M161A,D165K	Protein expression
KM251	5' CCAACAAATACTTTGCGTTTATTTAGGAGCGCTCCATTCATTTTTTC	Site-directed mutagenesis pFN21K HT-PABPC1 M161A,D165K	Protein expression
KM252	5' GCTGGTAAAATCACTGGCGGGGCGGCACGGATTGATAATTCAGAAC	Site-directed mutagenesis pFN21K HT-PABPC1 MLLE to GAAR	Protein expression
KM253	5' GTTCTGAATTATCAATCCGTGCCGCCCCGCCAGTGATTTTACCAGC	Site-directed mutagenesis pFN21K HT-PABPC1 MLLE to GAAR	Protein expression
KM204	5' TAAACGAATTCGGGCTCGGTACCCGGGGATCCTC	Inverse PCR to generate pFN21K HT-PABPC1 RRMs1-4	Protein expression
KM205	5' GCGCTGAGCTAAAGCTACATACAATGGCTTTGT	Inverse PCR to generate pFN21K HT-PABPC1 RRMs1-4	Protein expression
KM217	5' CAGGAACCTTTGACTGCTTCCATGTTGGCATCTGC	Inverse PCR to generate pFN21K HT-PABPC1 MLLE	Protein expression
KM207	5' GGCGATCGCGTTATCGCTCTGAAAGTACAGATCC	Inverse PCR to generate pFN21K HT-PABPC1 MLLE	Protein expression
KM276	5' TGACGATCGccatgaaccccagcacccccagctacccaacggcctcgc	Restriction cloning pFN21K HT-PABPC3	Protein expression
KM277	5' CGAGTTTAAACttaaacagttggaacaccggtagcactg	Restriction cloning pFN21K HT-PABPC3	Protein expression
KM280	5' TGACGATCGccatggggagcggggagcctaatcctgctggc	Restriction cloning pFN21K HT-PABPC5	Protein expression
KM281	5' CGAGTTTAAACtcagcacctgcgcctggcctggcccaggg	Restriction cloning pFN21K HT-PABPC5	Protein expression
KM211	5' AAAAAAAAAAAAAAAAAAAAAAAAAAAAAACTCGAGgtgaggatccaggtggcacttttc	Inverse PCR to generate reporters with A60 MALAT1	Reporter assay
KM210	5' TTTTTTTTTTTTTTTTTTTTTTTTTTTTTTGAATTCgcggccagcggccGGCTT	Inverse PCR to generate reporters with A60 MALAT1	Reporter assay
KM180	5' AAAAAAAAAACTCGAGgtgaggatccaggtggcacttttc	Inverse PCR to generate reporters with A20 MALAT1	Reporter assay
KM190	5' TTTTTTTTTTGAATTCgcggccagcggccGGCTT	Inverse PCR to generate reporters with A20 MALAT1	Reporter assay
KM181	5' CGATCTAGACTCGAGGtgtgcggccgctggccgc	Restriction cloning reporters with MALAT1	Reporter assay
KM182	5' ccccgaaaagtgccacctggatcc	Restriction cloning reporters with MALAT1	Reporter assay
Mm MALAT1 3' triple helix (nucleotides 6581-6754, accession number NR_002847)	gattcgtcagtagggttgtaaaggtttttcttttcctgagaaaacaaccttttgttttctcaggttttgctttttggcctttccctagctttaaaaaaaaaaaagcaaaagacgctggtggctggcactcctggtttccaggacggggttcaagtccctgcggtgtctttgctt
3xPRE	cgaaaattgtacataagcccgaaaattgtacataagcccgaaaattgtacataagcc
3xPREmt	cgaaaatACAacataagcccgaaaatACAacataagcccgaaaatACAacataagcc
6xPRE	cgaaaattgtacataagcccgaaaattgtacataagcccgaaaattgtacataagcccgaaaattgtacataagcccgaaaattgtacataagcccgaaaattgtacataagcc
6xPREmt	cgaaaatACAacataagcccgaaaatACAacataagcccgaaaatACAacataagcccgaaaatACAacataagcccgaaaatACAacataagcccgaaaatACAacataagcc

### Sheet: siRNA
McKenney et al. Supplemental Table S1
SiRNAs	Horizon Discovery Ontarget Smartpool
Target	Catalog number	Target Sequences
PABPC1	L-019598-00-0005	CAUGUAAGGUGGUUUGUGA, GAGCAAGGAAACGUAAUUU, GGACAAAUCCAUUGAUAAU, UGGAUGAGAUGAACGGAAA
PABPC4	L-011528-01-0005	GGAGAGAAUUAGUCGAUAU, GUACCCAAGUCUUACGUUU, GCUGGGAAGAUCACGGGAA, AGGGAAAGCCAAUCCGCAU
CNOT1	L-015369-01-0005	CUAUAAAGAGGGAACGAGA, GGCCAAAUUGUCUCGAAUA, CCAGAAACUUUGGCGACAA, CAAGUUAGCACUAUGGUAA
PAN2	L-021192-00-0005	GACCUUGUUUGCUGGAUUA, UCAAGGGUCUUUAUGAGAA, GCAAGGAGGGCGUUACUCA, AAGAACAACCUCAAGUAUA
PAN3	L-017990-00-0005	AAAACAAGGUUGCGAGUAA, CGACUUACUUCUAUACAGA, GGUUUGGCAUGUCGAGUUA, GGGCAUAUAUUGUCCAACU
PUM1	L-014179-00-0005	GGUCAGAGUUUCCAUGUGA, GGAGGAGGCGGCUAUAAUA, GGAGAUAAGCUAGGAGAUU, CGGAAGAUCGUCAUGCAUA
PUM2	L-014031-02-0005	CUGAAGUAGUUGAGCGCUU, GCAGAGUAAUUCAGCGCAU, GACAAAUGGUAGUGGUCGA, AGACAUAACAGUAACACGA
Non-targeting control	D-001810-10	UGGUUUACAUGUCGACUAA, UGGUUUACAUGUUGUGUGA, UGGUUUACAUGUUUUCUGA, UGGUUUACAUGUUUUCCUA

### Sheet: Antibodies
McKenney et al. Supplemental Table S1
Antibody	Source	Identifier	Dilution
HT	Promega	G9211	1:1000
PUM1	Bohn et al, 2018 and Bethyl labs	A302-576A	1:1000
PUM2	Abcam	ab92390	1:1000
CNOT1	CST	44613S	1:1000
PAN2	Thermo	16427-1-AP	1:1000
PABPC1	abcam	ab6125	1:1000
PABPC1	CST	4992S	1:1000
PABPC4	Bethyl labs	A301-467A	1:1000
eIF4E	CST	9742	1:1000
eIF4G	CST	2498S	1:1000
GAPDH	Fisher	AM4300	1:50000
Histone H3	CST	4499S	1:2000
Goat anti-Mouse HRP	Thermo-Fisher	31430	1:10000
Goat anti-Rabbit HRP	CST	7074	1:10000
Mouse Trueblot Ultra: Rat anti-Mouse HRP	Rockland	18-8817-30	1:10000
Rabbit Trueblot: Mouse anti-Rabbit HRP	Rockland	18-8816-31	1:10000
